# Hybrid Breakdown in Male Reproduction Between Recently-Diverged *Drosophila melanogaster* Populations Has a Complex and Variable Genetic Architecture

**DOI:** 10.1101/2022.10.13.512131

**Authors:** Matthew J. Lollar, Timothy J. Biewer-Heisler, Clarice E. Danen, John E. Pool

**Affiliations:** Laboratory of Genetics, University of Wisconsin-Madison, Madison, WI, 53706, United States

**Author notes:** Department of Biology, Indiana University, Bloomington, IN, 47405, United States. PreventionGenetics, Marshfield, WI, 54449, United States.

**Keywords:** Hybrid breakdown, reproductive isolation, postzygotic isolation, genetic incompatibilities, male reproduction, *Drosophila melanogaster*, genetic variation, polymorphism

## Abstract

Populations no longer experiencing a sufficient rate of gene flow will accumulate genetic differences over time. One potential consequence of divergence between natural populations is hybrid breakdown, which can occur during secondary contact when untested allelic combinations in hybrids beyond the F1 generation are maladaptive and restrict gene flow. Hybrid breakdown is an important process in the development and maintenance of species boundaries, and has largely been studied between populations that are completely or nearly completely isolated. Here, we leverage the recent worldwide expansion of *Drosophila melanogaster* to investigate signatures of hybrid breakdown between populations that diverged within approximately the last 13,000 years. We did not find clear evidence for hybrid breakdown in viability or female reproductive performance. In contrast, we found that many but not all between-population crosses yielded an elevated fraction of second generation male offspring that were unable to reproduce. The frequency of non-reproducing F2 males varied among different crosses involving the same southern African and European populations, as did the qualitative effect of cross direction, implying a genetically variable basis of hybrid breakdown and a role for uniparentally inherited factors. The levels of male reproductive failure observed in F2 hybrids were not recapitulated in backcrossed individuals, suggesting the existence of incompatibilities with at least three partners. These results suggest that some of the very first steps toward reproductive isolation may involve incompatibilities with complex and variable genetic architectures, and they support the prediction that hybrid breakdown affects the heterogametic sex first. Collectively, our findings on polymorphic incompatibilities within *D. melanogaster* emphasize this system’s potential for future studies on the genetic and organismal basis of early-stage reproductive isolation.

**IMPACT SUMMARY:** The biological diversity that exists around the world is an emergent property of the generation of forms, which are commonly grouped into units we call species. The rate at which new species form can be influenced by the evolution of reproductive isolation, the inability of groups to interbreed. When reproductive isolation is studied in its nascent stages, researchers can gain critical insights into the genetic architectures and evolutionary forces underlying the earliest steps toward speciation. One process that may contribute to early-stage reproductive isolation is hybrid breakdown, when genetic incompatibilities in the offspring of hybrid individuals reduce their fitness. Here, we illuminate a complex pattern of hybrid breakdown among natural populations of *Drosophila* flies that diverged within the past 13,000 years. We find signals of hybrid breakdown involving male reproduction, between some but not all population pairs, whereas we find no clear evidence for hybrid breakdown impacting female reproduction or developmental survival. These findings are in agreement with Haldane’s Rule, which posits that hybrid incompatibilities are more likely to affect the sex that carries distinct sex chromosomes (here, XY males). From certain crosses between African and European fly strains, we find strongly elevated rates of reproductive failure in second generation hybrid males, but outcomes vary dramatically depending on the individual strains crossed. We also provide evidence of incompatibilities underlying male reproductive failure that involve three or more genes, including uniparental factors such as the Y chromosome or mitochondrial genome. Our results highlight a complex and variable basis of hybrid breakdown during the earliest stages of reproductive isolation, in contrast to commonly envisioned scenarios that focus on two-locus incompatibilities caused by fixed genetic differences between groups. These findings also suggest that recently diverged populations of *D. melanogaster* provide notable opportunities for future studies of the genetic basis of early-stage reproductive isolation.
