## Supplemental Table for "Hybrid Breakdown in Male Reproduction Between Recently-Diverged *Drosophila melanogaster* Populations Has a Complex and Variable Genetic Architecture"

### Sheet: Table S1
Table S1: Individual cross counts used to generate within- and between-population F2 inviability rates.
The maternal parent of each cross is denoted by "(F)". Counts are shown in the format: Egg count/Adult count. Replicates not attempted are labeled as "NA".
Population Pair	Cross	Trial 1	Trial 2	Trial 3	Trial 4	Trial 5	Trial 6	Trial 7	Trial 8	Trial 9	Trial 10
Between Population
Zambia-Cameroon
	CO4N(F)xZI366N	21/24	31/31	24/25	44/50	60/54	36/36	72/65	12/12	27/27	37/34
	CO9N(F)xZI254N	48/35	47/39	31/28	49/44	79/68	66/57	47/38	57/71	67/62	81/72
	CO15N(F)/ZI403N	24/12	28/8	41/18	38/20	59/38	13/16	72/61	38/34	60/46	58/38
	ZI192N(F)/CO8N	38/31	43/29	56/37	37/29	35/21	93/61	132/102	95/72	116/83	91/79
	ZI274N(F)/CO9N	18/13	32/31	51/39	26/19	33/36	42/36	27/30	17/11	28/30	32/33
	ZI251N(F)/CO15N	69/52	57/50	45/38	26/24	64/47	50/41	45/45	42/46	54/57	19/22
Zambia-Ethiopia
	EF64N(F)/ZI418N	45/18	53/48	39/24	40/30	37/25	31/28	32/25	31/24	25/21	20/20
	EF66N(F)/ZI403N	30/22	31/28	27/23	43/43	18/19	34/21	37/23	24/28	NA	NA
	EF9N(F)/ZI274N	26/16	13/12	26/13	16/10	44/31	19/15	47/41	46/39	46/31	NA
	ZI366N(F)/EF32N	35/25	28/27	37/32	27/22	26/24	41/41	18/14	39/42	51/46	30/30
	ZI251N(F)/EF6N	18/12	22/17	16/14	7/5	19/14	35/33	21/21	22/8	145/87	139/94
	ZI254N(F)/EF43N	38/27	13/11	40/30	14/11	21/18	58/53	149/92	119/70	119/85	NA
Zambia-France
	FR320N(F)/ZI251N	28/26	26/26	24/19	27/25	38/38	31/28	34/27	29/29	33/30	48/48
	FR48N(F)/ZI418N	25/21	18/14	23/22	18/13	14/12	17/13	18/15	13/14	13/8	19/14
	FR152N(F)/ZI274N	17/12	24/23	28/28	22/19	21/19	22/20	25/22	23/17	34/30	23/22
	ZI254N(F)/FR153N	66/53	29/22	34/25	56/41	42/31	35/31	29/29	28/24	32/24	38/25
	ZI403N(F)/FR54N	14/31	6/13	32/16	50/34	39/38	34/42	52/51	50/57	54/45	NA
	ZI366N(F)/FR126N	28/28	33/33	43/38	36/37	43/43	34/35	27/21	36/33	34/30	43/41
Cameroon-Ethiopia
	CO13N(F)/EF66N	8/8	7/13	16/21	49/65	11/17	36/37	NA	NA	NA	NA
	CO4N(F)/EF64N	11/7	20/36	9/8	22/20	16/5	44/39	13/0	24/24	15/8	NA
	CO9N(F)/EF9N	13/14	6/6	11/9	21/21	32/23	51/27	50/32	22/16	31/21	30/29
	EF43N(F)/CO8N	7/7	12/8	14/10	12/9	55/31	29/27	23/32	50/30	49/35	NA
	EF6N(F)/CO15N	7/7	126/97	10/7	23/8	104/69	135/99	131/85	144/90	111/88	88/74
	EF32N(F)/CO4N	17/15	24/17	16/13	15/12	13/11	16/14	20/20	19/18	21/18	24/17
Cameroon-France
	FR320N(F)/CO9N	131/99	67/78	88/102	128/104	169/106	118/93	110/90	100/103	127/123	94/97
	FR48N(F)/CO4N	38/43	67/68	63/63	68/60	36/28	44/59	56/59	46/58	75/70	51/43
	FR153N(F)/CO15N	71/69	45/52	64/52	68/62	58/42	64/57	52/62	55/47	48/51	NA
	CO13N(F)/FR54N	14/12	16/9	27/21	20/17	36/23	17/14	36/22	38/49	19/19	62/59
	CO9N(F)/FR152N	95/65	24/24	32/27	19/14	48/49	29/22	22/23	65/41	35/28	23/18
	CO15N(F)/FR48N	10/8	23/17	12/14	33/32	19/21	29/29	34/48	25/30	19/19	NA
Ethiopia-France
	FR153N(F)/EF64N	47/58	31/31	48/45	56/48	48/54	55/55	57/50	34/35	41/43	53/46
	FR126N(F)/EF6N	19/19	19/21	35/33	10/10	10/9	21/20	16/15	32/32	31/34	27/24
	FR320N(F)/EF43N	67/63	80/63	102/75	68/56	81/57	77/68	128/107	82/65	42/77	66/50
	EF64N(F)/FR54N	80/60	48/48	82/97	120/107	80/92	43/27	63/39	50/43	68/37	48/31
	EF9N(F)/FR48N	56/36	48/42	25/21	35/31	40/35	46/26	131/99	91/86	96/99	88/61
	EF66N(F)/FR240N	74/78	111/79	122/84	130/84	114/90	131/50	121/92	154/94	99/96	140/122
Within Population
Cameroon
	CO8N(F)/CO15N	21/16	31/23	22/30	36/34	72/62	71/30	44/35	49/49	NA	NA
	CO9N(F)/CO15N	17/12	18/18	38/31	32/28	29/29	19/15	22/16	33/24	31/31	20/24
	CO13N(F)/CO4N	23/23	23/18	12/9	69/79	18/15	14/13	21/15	16/12	23/13	13/8
Ethiopia
	EF43N(F)/EF64N	34/37	9/7	16/23	47/47	12/13	15/16	16/24	33/27	12/18	NA
	EF66N(F)/EF15N	30/23	9/4	10/6	17/18	26/24	16/21	6/6	12/16	11/16	NA
	EF9N(F)/EF6N	12/9	36/35	32/23	27/23	28/19	32/33	18/17	18/14	25/24	16/16
France
	FR320N(F)/FR126N	27/30	15/14	34/30	32/36	30/27	24/31	43/29	20/24	33/30	27/25
	FR48N(F)/FR54N	56/30	12/5	41/18	36/22	54/45	30/31	92/76	38/34	59/52	42/42
	FR153N(F)/FR320N	63/45	57/49	77/63	109/80	126/90	67/54	62/42	59/46	57/56	NA
Zambia
	ZI274N(F)/ZI418N	14/11	18/9	100/84	74/56	75/71	28/28	32/18	40/24	19/15	18/13
	ZI251N(F)/ZI366N	116/69	73/53	65/53	93/74	108/86	84/80	56/46	54/53	56/61	54/59
	ZI254N(F)/ZI403N	16/9	44/54	135/81	104/58	100/75	101/61	140/77	79/49	102/64	NA
One-way ANOVA f-statistics and p-values
Population Pair	f-statstic	p-value
Zambia-Cameroon	0.5196	0.4875
Zambia-Ethiopia	1.8145	0.2077
Zambia-France	3.0972	0.1089
Cameroon-Ethiopia	0.6083	0.4535
Cameroon-France	2.665	0.1336
Ethiopia-France	0.0095	0.9243

### Sheet: Table S2
Table S2: Individual cross counts used to generate within- and between-population F2 female reproductive failure rates.
The maternal parent of each cross is denoted by "(F)". P-values for each between-population cross indicate significance of elevated rates compared to within-population crosses involving the same two populations.
Population Pair	Cross	Number Failed	Total Assayed	bootstrap p-value
Between Population
Zambia-Cameroon
	CO4N(F)/ZI366N	0	50	1
	CO9N(F)/ZI254N	1	50	0.6632
	CO13N(F)/ZI403N	5	50	0.0116
	ZI192N(F)/CO8N	0	50	1
	ZI274N(F)/CO4N	0	50	1
	ZI251N(F)/CO15N	0	50	1
Zambia-Ethiopia
	EF9N(F)/ZI192N	1	46	0.5778
	EF64N(F)/ZI418N	2	50	0.266
	EF117N(F)/ZI274N	4	50	0.0271
	ZI366N(F)/EF32N	7	50	0.0003
	ZI254N(F)/EF43N	1	50	0.6055
	ZI251N(F)/EF6N	0	50	1
Zambia-France
	FR320N(F)/ZI251N	0	50	1
	FR54N(F)/ZI403N	0	50	1
	FR126N(F)/ZI274N	0	50	1
	ZI254N(F)/FR153N	2	50	0.1009
	ZI418N(F)/FR48N	0	50	1
	ZI192N(F)/FR152N	2	50	0.1009
Cameroon-Ethiopia
	CO9N(F)/EF9N	1	50	0.6631
	CO4N(F)/EF32N	0	50	1
	CO8N(F)/EF64N	1	49	0.6557
	EF6N(F)/CO8N	0	50	1
	EF43N(F)/CO15N	0	50	1
	EF66N(F)/CO13N	0	47	1
Cameroon-France
	FR153N(F)/CO15N	0	50	1
	FR320N(F)/CO9N	0	50	1
	FR48N(F)/CO4N	0	50	1
	CO8N(F)/FR126N	1	50	0.4612
	CO13N(F)/FR126N	0	50	1
	CO9N(F)/FR152N	4	49	0.0087
Ethiopia-France
	FR320N(F)/EF43N	0	50	1
	FR126N(F)/EF6N	0	50	1
	FR153N(F)/EF64N	1	50	.3707
	EF117N(F)/FR54N	0	50	1
	EF66N(F)/FR152N	1	50	0.3707
	EF9N(F)/FR48N	1	50	0.3707
Within Population
Cameroon
	CO4N(F)/CO13N	0	50
	CO9N(F)/CO8N	1	50
	CO13N(F)/CO15N	3	50
Ethiopia
	EF43N(F)/EF64N	0	50
	EF66N(F)/EF9N	3	50
	EF6N(F)/EF117N	0	50
France
	FR153N(F)/FR152N	0	50
	FR54N(F)/FR48N	0	50
	FR320N(F)/FR126N	0	50
Zambia
	ZI274N(F)/ZI418N	0	50
	ZI251N(F)/ZI366N	0	50
	ZI254N(F)/ZI430N	3	50

### Sheet: Table S3
Table S3: Individual cross counts used to generate within- and between-population F2 male reproductive failure rates among four populations.
The maternal parent of each cross is denoted by "(F)". P-values for each between-population cross indicate significance of elevated rates compared to within-population crosses involving the same two populations.
Population Pair	Cross	Number Failed	Total Assayed	bootstrap p-value
Between Population
Zambia-Cameroon
	CO9N(F)/ZI254N	0	50	1
	CO13N(F)/ZI403N	3	50	0.4028
	CO4N(F)/ZI366N	0	42	1
	ZI192N(F)/CO8N	1	50	0.8866
	ZI418N(F)/CO15N	3	56	0.4708
	ZI251N(F)/CO9N	0	50	1
Zambia-Ethiopia
	EF117N(F)/ZI274N	5	50	0.0108
	EF64N(F)/ZI418N	0	50	1
	EF9N(F)/ZI192N	0	50	1
	ZI366N(F)/EF15N	2	54	0.3482
	ZI254N(F)/EF43N	4	53	0.0462
	ZI251N(F)/EFEF6N	2	55	0.3562
Zambia-France
	FR126N(F)/ZI274N	1	50	0.5306
	FR153N(F)/ZI254N	0	55	1
	FR320N(F)/ZI366N	1	55	0.5614
	ZI418N(F)/FR48N	9	55	4e-06
	ZI403N(F)/FR54N	7	55	0.0002
	ZI251N(F)/FR161N	5	53	0.0044
Cameroon-Ethiopia
	CO8N(F)/EF64N	0	50	1
	CO4N(F)/EF32N	2	50	0.7616
	CO9N(F)/EF9N	6	42	0.0402
	EF6N(F)/CO6N	1	50	0.932
	EF66N(F)/CO13N	3	49	0.52
	EF15N(F)/CO15N	4	51	0.332
Cameroon-France
	FR48N(F)/CO8N	11	41	2.8e-05
	FR153N(F)/CO9N	9	56	0.0041
	FR320N(F)/CO13N	10	55	0.0011
	CO9N(F)/FR152N	1	49	0.899
	CO13N(F)/FR54N	0	50	1
	CO4N(F)/FR126N	1	49	0.899
Ethiopia-France
	FR230N(F)/EF15N	2	54	0.4067
	FR153N(F)/EF9N	4	54	0.0687
	FR48N(F)/EF6N	2	55	0.4144
	EF66N(F)/FR240N	1	46	0.6805
	EF64N(F)/FR54N	1	41	0.6404
	EF43N(F)/FR126N	1	54	0.7321
Within Population
Cameroon
	CO13N(F)/CO4N	2	48
	CO15N(F)/CO9N	0	50
	CO4N(F)/CO8N	10	51
Ethiopia
	EF6N(F)/EF117N	2	50
	EF66N(F)/EF43N	1	50
	EF64N(F)/EF6N	2	50
France
	FR320N(F)/FR126N	1	50
	FR153N(F)/FR161N	2	54
	FR48N(F)/FR54N	0	50
Zambia
	ZI251N(F)/ZI418N	0	55
	ZI254N(F)/ZI366N	1	54
	ZI403N(F)/ZI274N	1	45

### Sheet: Table S4
Table S4: Individual cross counts used to generate within-population F2 male reproductive failure rates from the France and Zambia populations.
The maternal parent of each cross is denoted by "(F)".
Cross	Number Failed	Total Assayed
France
FR48N(F)/FR54N	0	50
FR48N/FR54N(F)	0	50
FR48N(F)/FR126N	0	59
FR48N/FR126N(F)	0	50
FR48N(F)/FR153N	6	50
FR48N/FR153N(F)	0	50
FR48N(F)/FR320N	0	50
FR48N/FR320N(F)	0	50
FR54N(F)/FR126N	0	50
FR54N/FR126N(F)	0	50
FR54N(F)/FR153N	2	50
FR54N/FR153N(F)	0	50
FR54N(F)/FR320N	0	50
FR54N/FR320N(F)	0	50
FR126N(F)/FR153N	0	50
FR126N/FR153N(F)	0	50
FR126N(F)/FR320N	0	50
FR126N/FR320N(F)	1	100
FR153N(F)/FR320N	0	50
FR153N/FR320N(F)	3	50
Zambia
ZI251N(F)/ZI254N	1	50
ZI251N/ZI254N(F)	1	50
ZI251N(F)/ZI366N	1	50
ZI251N/ZI366N(F)	2	50
ZI251N(F)/ZI403N	0	50
ZI251N/ZI403N(F)	1	50
ZI251N(F)/ZI418N	0	55
ZI251N/ZI418N(F)	1	50
ZI254N(F)/ZI366N	0	50
ZI254N/ZI366N(F)	1	53
ZI254N(F)/ZI403N	0	50
ZI254N/ZI403N(F)	2	50
ZI254N(F)/ZI418N	1	50
ZI254N/ZI418N(F)	1	50
ZI366N(F)/ZI403N	1	50
ZI366N/ZI403N(F)	1	50
ZI366N(F)/ZI418N	4	50
ZI366N/ZI418N(F)	1	50
ZI403N(F)/ZI418N	1	50
ZI403N/ZI418N(F)	1	50
Within-line male reproductive failure rates (F0 males)
France
FR48N	3	100
FR54N	2	136
FR126N	2	86
FR153N	0	100
FR320N	1	96
Zambia
ZI251N	1	99
ZI254N	0	100
ZI366N	1	99
ZI403N	3	99
ZI418N	1	99

### Sheet: Table S5
Table S5: Individual cross counts used to generate between-population F2 male reproductive failure rates from the France and Zambia populations.
The bootstrap p-values and multiple test corrections given here are based on the relevant procedure described in the Materials and Methods.
Cross	Maternal Direction	Number Failed	Total Assayed	p-value	BH Corrected p-value	Combined Cross p-value	BH Corrected p-value
FR48N/ZI251N	FR	11	100	0.0305	0.2605	0.0398	0.1574
	ZI	3	100	0.2247	0.3228	-	-
FR48N/ZI254N	FR	4	88	0.1537	0.305	0.0187	0.1169
	ZI	12	98	0.0229	0.2605	-	-
FR48N/ZI366N	FR	7	123	0.1077	0.2993	0.1495	0.2582
	ZI	2	100	0.2841	0.3439	-	-
FR48N/ZI403N	FR	5	136	0.1491	0.305	0.1902	0.2796
	ZI	2	97	0.2805	0.3439	-	-
FR48N/ZI418N	FR	10	114	0.0501	0.2605	0.0115	0.1169
	ZI	15	155	0.0379	0.2605	-	-
FR54N/ZI251N	FR	4	94	0.1639	0.305	0.182	0.2796
	ZI	3	100	0.2247	0.3228	-	-
FR54N/ZI254N	FR	4	102	0.1769	0.305	0.1256	0.2416
	ZI	5	100	0.1336	0.3046	-	-
FR54N/ZI366N	FR	8	100	0.0624	0.2605	0.0504	0.1574
	ZI	5	100	0.134	0.3046	-	-
FR54N/ZI403N	FR	17	1025	0.0077	0.2605	0.0044	0.1098
	ZI	12	154	0.0601	0.2605	-	-
FR54N/ZI418N	FR	1	100	0.3354	0.3503	0.343	0.3587
	ZI	3	99	0.2232	0.3228	-	-
FR126N/ZI251N	FR	2	100	0.2831	0.3439	0.3444	0.3587
	ZI	2	110	0.2837	0.3439	-	-
FR126N/ZI254N	FR	1	99	0.3344	0.3503	0.4128	0.4128
	ZI	2	100	0.2839	0.3439	-	-
FR126N/ZI366N	FR	0	100	1	1	0.2326	0.3062
	ZI	6	100	0.103	0.2993	-	-
FR126N/ZI403N	FR	1	100	0.3349	0.3503	0.2327	0.3062
	ZI	5	100	0.134	0.3046	-	-
FR126N/ZI418N	FR	3	98	0.222	0.3228	0.3422	0.3587
	ZI	1	100	0.3363	0.3503	-	-
FR153N/ZI251N	FR	6	101	0.1044	0.2993	0.1549	0.2582
	ZI	2	100	0.2845	0.3439	-	-
FR153N/ZI254N	FR	3	155	0.2889	0.3439	0.0906	0.2266
	ZI	10	100	0.0386	0.2605	-	-
FR153N/ZI366N	FR	6	100	0.1027	0.2993	0.0997	0.2266
	ZI	4	100	0.1737	0.305	-	-
FR153N/ZI403N	FR	4	95	0.1657	0.305	0.1193	0.2416
	ZI	5	100	0.134	0.3046	-	-
FR153N/ZI418N	FR	3	81	0.1657	0.305	0.0494	0.1574
	ZI	9	100	0.0491	0.2605	-	-
FR320N/ZI251N	FR	10	108	0.045	0.2605	0.0871	0.2266
	ZI	1	100	0.3354	0.3503	-	-
FR320N/ZI254N	FR	1	100	0.3361	0.3503	0.3443	0.3587
	ZI	3	100	0.226	0.3228	-	-
FR320N/ZI366N	FR	6	144	0.1594	0.305	0.2823	0.3529
	ZI	0	100	1	1	-	-
FR320N/ZI403N	FR	9	135	0.0825	0.2945	0.0343	0.1574
	ZI	8	100	0.0625	0.2605	-	-
FR320N/ZI418N	FR	7	100	0.0801	0.2945	0.0144	0.1169
	ZI	11	100	0.0305	0.2605	-	-

### Sheet: Table S6
Table S6: Individual cross counts used to generate backcross male reproductive failure rates from selected France-Zambia crosses.
The maternal parent of the initial cross is denoted by "(F)".
Cross	Backcross Partner (Sex)	Number Failed	Total Assayed
FR48N(F)/ZI251N	FR48N (Female)	1	99
-	ZI251N(Male)	0	95
FR48N/ZI254N(F)	FR48N (Female)	2	99
-	ZI254N(Male)	0	99
FR54N(F)/ZI403N	FR54N(Female)	1	100
-	ZI403N(Male)	4	100
FR153N/ZI254N(F)	FR153N(Male)	1	99
-	ZI254N(Female)	0	95
FR153N/ZI418N(F)	FR153N(Male)	3	96
-	ZI418N(Female)	2	100
FR320N(F)/ZI251N	FR320N(Female)	0	50
-	ZI251N(Male)	0	50
